# Circular RNA profiling identifies *circ5078* as a *BMPR2*-derived regulator of endothelial proliferation and stress responses

**DOI:** 10.1101/2023.09.18.556866

**Authors:** M. Martin VandenBroek, Mackenzie C. Sharp, Patrick Thompson, Emmanuel Fagbola, Douglas Quilty, Jeffrey D. Mewburn, Anne L. Theilmann, Kimberly Dunham-Snary, Stephen L. Archer, Neil Renwick, Mark L. Ormiston

## Abstract

Germline loss-of-function *BMPR2* mutations are the leading genetic cause of pulmonary arterial hypertension (PAH) and are strongly linked to aberrant endothelial proliferation and impaired translational stress responses. While these effects are generally attributed to a loss of the type-II bone morphogenetic protein receptor (BMPR-II), we used circular RNA profiling to identify *circ5078* as a new functional RNA derived from exon 12 of the *BMPR2* gene. *circ5078* and linear *BMPR2* mRNA exert opposing effects on endothelial proliferation and stress granule formation, driving impaired stress responses in PAH patient-derived endothelial cells that are deficient in linear *BMPR2* transcripts, but not *circ5078*. Rebalancing circular to linear transcript abundance by *circ5078* depletion rescued stress granule formation in patient-derived endothelial cells, independent of BMPR-II protein levels. Polysome analysis demonstrated a reduction in free ribosomal subunits with the depletion of either linear or circular *BMPR2* transcripts, and an accumulation of 80S monosomes exclusively with linear *BMPR2* mRNA loss. These effects did not impact global protein synthesis or stress-induced eIF2α phosphorylation, but did alter the translational efficiency of multiple genes, including a group of nuclear encoded, mitochondrial ribosome proteins that were translationally enhanced with *circ5078* silencing. Endothelial *circ5078* depletion increased the efficiency of oxidative metabolism while reducing mitochondrial spare capacity, providing a potential link between mitochondrial function, proliferation and translational stress responses. Together, these findings reveal interdependent roles for linear and circular *BMPR2* transcripts as functional contributors to the endothelial phenotype of PAH.
