## Supplemental File S1 for "Circular RNA profiling identifies *circ5078* as a *BMPR2*-derived regulator of endothelial proliferation and stress responses"

### Sheet: Sheet1
circRNA Annotation	Chromosome	Start	End	Strand	Exons	Average TPM
hsa_circ_0000400	chr12	49525080	49580616	-	1	46.4578
hsa_circ_0001585	chr6	26124709	26217451	-	2	17.2404
hsa_circ_0010675	chr1	22169262	22178419	-	14	13.8681
hsa_circ_0013878	chr1	145355186	145359187	+	6	12.7958
hsa_circ_0001592	chr6	27101024	27115081	-	2	12.3514
hsa_circ_0000320	chr11	62297840	62298224	-	1	11.1608
hsa_circ_0010704	chr1	22176533	22178419	-	4	10.4836
hsa_circ_0000767	chr17	40765866	40817580	+	4	7.58223
hsa_circ_0001107	chr2	231223678	231307814	+	16	5.76541
hsa_circ_0013872	chr1	145314903	145323705	+	12	5.48747
hsa_circ_0000404	chr12	56549202	56553514	+	4	5.44168
hsa_circ_0013876	chr1	145327492	145367822	+	52	5.03057
hsa_circ_0038405	chr16	21415402	21415405	-	1	4.67622
hsa_circ_0001243	chr22	42915719	42976365	-	1	4.66135
hsa_circ_0001946	chrX	139865339	139866824	+	1	4.07267
hsa_circ_0001879	chr9	107521542	107535189	+	1	3.75488
hsa_circ_0001575	chr6	10728872	10751467	+	2	3.66968
hsa_circ_0001035	chr2	85554139	85554349	-	1	3.58972
hsa_circ_0001242	chr22	42912016	42973104	-	3	3.58537
hsa_circ_0000768	chr17	40766513	40818257	+	2	3.50623
hsa_circ_0001711	chr7	65419060	65469124	+	1	3.03013
hsa_circ_0000135	chr1	155182175	155202636	+	4	2.68631
hsa_circ_0000284	chr11	33307958	33309057	+	1	2.42678
hsa_circ_0006156	chr3	171965322	171969331	+	2	2.21956
hsa_circ_0001611	chr6	56915571	56955692	+	2	2.00862
hsa_circ_0072688	chr5	64747301	64769779	-	6	1.86278
hsa_circ_0001218	chr22	29784412	29819177	-	1	1.38698
hsa_circ_0013873	chr1	145317405	145335561	+	24	1.34952
hsa_circ_0001241	chr22	42910111	42970824	-	6	1.32736
hsa_circ_0001909	chrUn_gl000225	67261	97128	+	1	1.30313
hsa_circ_0000769	chr17	40766861	40818502	+	1	1.21984
hsa_circ_0000437	chr12	109046047	109048186	-	2	1.10105
hsa_circ_0000526	chr14	24435491	24470293	+	3	1.09353
hsa_circ_0002483	chr8	141874410	141900868	-	3	1.07426
hsa_circ_0001034	chr2	85554123	85554207	+	1	1.03125
hsa_circ_0000005	chr1	1586822	1650894	-	17	0.979263
hsa_circ_0000711	chr16	68155889	68160513	+	2	0.901144
hsa_circ_0002922	chr1	247318867	247323115	-	3	0.89062
hsa_circ_0085616	chr8	131370262	131374017	-	2	0.859393
hsa_circ_0001105	chr2	231155174	231253348	+	9	0.85451
hsa_circ_0001535	chr5	137320945	137324004	-	3	0.853586
hsa_circ_0007444	chr5	95091099	95099324	+	2	0.812162
hsa_circ_0000003	chr1	1423242	1459777	+	5	0.802179
hsa_circ_0001361	chr3	171830241	171851336	+	2	0.746264
hsa_circ_0001380	chr3	196118683	196129890	-	3	0.698891
hsa_circ_0001591	chr6	27100875	27114932	+	1	0.664788
hsa_circ_0000004	chr1	1430864	1464711	+	1	0.659924
hsa_circ_0001878	chr9	107515186	107528816	+	4	0.651509
hsa_circ_0001900	chr9	138773478	138774924	-	2	0.650677
hsa_circ_0000175	chr1	205585605	205593019	-	2	0.64829
hsa_circ_0038031	chr16	15212782	15212911	-	1	0.634912
hsa_circ_0000799	chr17	65941524	65972074	+	7	0.595508
hsa_circ_0001136	chr20	30954186	30956926	+	2	0.582921
hsa_circ_0002692	chr5	72157634	72161556	+	2	0.581987
hsa_circ_0003218	chr2	203329531	203332412	+	2	0.561391
hsa_circ_0006354	chr1	7837219	7838229	+	2	0.552538
hsa_circ_0000962	chr19	57722721	57760068	+	1	0.552466
hsa_circ_0001232	chr22	39411599	39417541	+	3	0.530555
hsa_circ_0001550	chr5	167915606	167921655	+	4	0.529131
hsa_circ_0002346	chr2	36623756	36669878	+	3	0.529115
hsa_circ_0053996	chr2	36706639	36706837	+	1	0.529088
hsa_circ_0000006	chr1	1601102	1666274	-	7	0.521167
hsa_circ_0000992	chr2	37543379	37544322	-	1	0.510347
hsa_circ_0070039	chr4	77055327	77065626	-	4	0.496887
hsa_circ_0001821	chr8	128902834	128903244	+	1	0.476169
hsa_circ_0003221	chr8	141856358	141900868	-	5	0.471128
hsa_circ_0001727	chr7	99621041	99621930	+	2	0.465275
hsa_circ_0023339	chr11	70263118	70265962	+	2	0.456861
hsa_circ_0014606	chr1	155646338	155649303	-	3	0.453043
hsa_circ_0005615	chr16	68155889	68157024	+	1	0.443723
hsa_circ_0001414	chr4	56277780	56284152	+	3	0.438869
hsa_circ_0007386	chr2	36668400	36669878	+	2	0.433205
hsa_circ_0001610	chr6	47251673	47254331	-	2	0.429302
hsa_circ_0002472	chr1	208383624	208391347	-	2	0.418317
hsa_circ_0000934	chr19	40556230	40589144	-	2	0.417178
hsa_circ_0002398	chr14	102506572	102507010	+	2	0.416194
hsa_circ_0002490	chr5	72370568	72373320	+	2	0.412154
hsa_circ_0007883	chr4	73956383	73958017	-	1	0.408415
hsa_circ_0001756	chr7	139415730	139416814	-	1	0.408304
hsa_circ_0003793	chr10	31661946	31676727	+	1	0.406802
hsa_circ_0001360	chr3	169863210	169867032	-	2	0.402875
hsa_circ_0005991	chr4	41015599	41016415	-	1	0.402438
hsa_circ_0008285	chr6	4891946	4892613	+	1	0.390387
hsa_circ_0001190	chr21	38792600	38794168	+	1	0.38683
hsa_circ_0001546	chr5	153413350	153414527	-	3	0.384404
hsa_circ_0079922	chr7	39818869	39822398	+	5	0.380785
hsa_circ_0006741	chr12	111855922	111856681	+	1	0.378389
hsa_circ_0001178	chr21	17135209	17138460	+	2	0.376862
hsa_circ_0001400	chr4	37633006	37640126	-	3	0.370992
hsa_circ_0000061	chr1	41536266	41541123	-	2	0.365431
hsa_circ_0001258	chr22	50810448	50832564	+	2	0.358964
hsa_circ_0069152	chr4	7870348	7873807	-	2	0.357651
hsa_circ_0001451	chr4	153332454	153333681	-	1	0.353522
hsa_circ_0002359	chr9	6420911	6434173	+	2	0.345299
hsa_circ_0006117	chr20	2944917	2945848	+	2	0.343203
hsa_circ_0005777	chr5	73136304	73136585	+	1	0.336965
hsa_circ_0006988	chr11	36248634	36248980	+	1	0.326938
hsa_circ_0001882	chr9	114148656	114154104	-	4	0.318642
hsa_circ_0008986	chr9	10360	10408	-	1	0.317082
hsa_circ_0002017	chr2	36623756	36623930	+	1	0.315576
hsa_circ_0003247	chr1	155408117	155429689	-	2	0.29977
hsa_circ_0000766	chr17	40764092	40812334	+	8	0.298138
hsa_circ_0000118	chr1	117944807	117963271	+	4	0.297639
hsa_circ_0001522	chr5	122881110	122893258	+	3	0.296257
hsa_circ_0000523	chr14	21971315	21972024	-	2	0.296116
hsa_circ_0001359	chr3	169854206	169867032	-	3	0.295587
hsa_circ_0001859	chr9	37086664	37121125	+	1	0.293917
hsa_circ_0005540	chr5	94204037	94248681	-	9	0.292745
hsa_circ_0005692	chr16	4382215	4383520	+	2	0.291564
hsa_circ_0001346	chr3	149563797	149639014	+	7	0.291559
hsa_circ_0001801	chr8	52773404	52773806	-	1	0.288252
hsa_circ_0001788	chr8	37623043	37623873	+	3	0.288084
hsa_circ_0007292	chr10	7839009	7844817	+	6	0.28612
hsa_circ_0058092	chr2	216238044	216256537	-	14	0.285941
hsa_circ_0005982	chr8	141828375	141900868	-	8	0.282079
hsa_circ_0004182	chr2	36596250	36623930	+	1	0.281551
hsa_circ_0000835	chr18	19345732	19359646	+	5	0.279823
hsa_circ_0005332	chr3	114069120	114070725	-	1	0.276445
hsa_circ_0002566	chr7	64004084	64004810	-	2	0.276409
hsa_circ_0002588	chr12	56956200	56965639	+	4	0.268344
hsa_circ_0000353	chr11	102198782	102221674	+	6	0.266865
hsa_circ_0025843	chr12	32751430	32764217	+	6	0.258676
hsa_circ_0000615	chr15	64791491	64792365	+	1	0.257466
hsa_circ_0023984	chr11	89133184	89135710	-	3	0.257274
hsa_circ_0005507	chr2	36605499	36623930	+	1	0.255653
hsa_circ_0008494	chr1	27056141	27059283	+	3	0.254345
hsa_circ_0067938	chr3	170077486	170079217	+	1	0.252329
hsa_circ_0002058	chr11	61133516	61135470	+	2	0.251703
hsa_circ_0006646	chr8	141889569	141900868	-	2	0.250092
hsa_circ_0008234	chr3	71090478	71102924	-	4	0.24931
hsa_circ_0001206	chr22	21288066	21288532	+	1	0.247511
hsa_circ_0008706	chr9	112898406	112900819	+	1	0.244782
hsa_circ_0000722	chr16	85667519	85667738	+	1	0.24318
hsa_circ_0001017	chr2	61749745	61761038	-	3	0.242216
hsa_circ_0001423	chr4	87967317	87968746	+	2	0.242131
hsa_circ_0003571	chr5	72354259	72373320	+	5	0.239099
hsa_circ_0000896	chr19	13039155	13039661	-	3	0.237985
hsa_circ_0001445	chr4	144464661	144465125	+	2	0.235966
hsa_circ_0008139	chr7	77210743	77212967	+	2	0.231103
hsa_circ_0061620	chr21	37711071	37717005	+	3	0.228437
hsa_circ_0072023	chr5	21491429	21495291	+	2	0.228365
hsa_circ_0000880	chr19	5604593	5604947	-	2	0.227515
hsa_circ_0002198	chr6	136472297	136476896	+	3	0.226411
hsa_circ_0009180	chr1	667396	675566	-	1	0.225672
hsa_circ_0000638	chr15	76566752	76588078	-	8	0.224152
hsa_circ_0000567	chr14	99924615	99932150	-	5	0.223758
hsa_circ_0003643	chr14	21698477	21702388	-	3	0.221252
hsa_circ_0002972	chr5	176963358	176966148	-	3	0.21873
hsa_circ_0008959	chr2	36615114	36669878	+	3	0.217911
hsa_circ_0008934	chr8	131164981	131193126	-	6	0.217122
hsa_circ_0008310	chr17	7849045	7849304	+	1	0.216328
hsa_circ_0004089	chr3	43341245	43345284	+	2	0.216102
hsa_circ_0001686	chr7	24663284	24708279	+	8	0.215727
hsa_circ_0006639	chr5	94204037	94259726	-	11	0.21534
hsa_circ_0010735	chr1	22188249	22188608	-	2	0.2151
hsa_circ_0001824	chr8	131164981	131181313	-	4	0.214177
hsa_circ_0000396	chr12	46622935	46637097	-	4	0.211457
hsa_circ_0000230	chr10	31661946	31750166	+	1	0.209465
hsa_circ_0000698	chr16	47531309	47549512	+	5	0.207731
hsa_circ_0023923	chr11	85707868	85742653	-	11	0.204906
hsa_circ_0001847	chr9	33953282	33963789	-	4	0.204402
hsa_circ_0001305	chr3	50145502	50145737	+	2	0.204131
hsa_circ_0001181	chr21	30693541	30702014	+	3	0.20216
hsa_circ_0000051	chr1	35846859	35854683	+	7	0.201653
hsa_circ_0001093	chr2	202625603	202626541	-	1	0.201286
hsa_circ_0003239	chr17	4186092	4200109	-	3	0.200789
hsa_circ_0000643	chr15	80412669	80415142	+	3	0.198441
hsa_circ_0001417	chr4	73950965	73958017	-	2	0.196622
hsa_circ_0002457	chr12	111990083	111993723	-	4	0.196587
hsa_circ_0001523	chr5	124036706	124036962	-	1	0.196256
hsa_circ_0007769	chr6	144086397	144086935	+	1	0.196203
hsa_circ_0006618	chr4	83799882	83803093	-	3	0.19443
hsa_circ_0007385	chr2	32142994	32157204	-	3	0.191844
hsa_circ_0005238	chr21	17205666	17214859	+	2	0.190256
hsa_circ_0067985	chr3	171944660	171969331	+	3	0.190055
hsa_circ_0005937	chr7	111575594	111585853	-	4	0.189263
hsa_circ_0001910	chrX	10031484	10066619	+	7	0.188323
hsa_circ_0072799	chr5	68938031	68941896	-	2	0.188277
hsa_circ_0006127	chr16	30740286	30740893	+	2	0.186349
hsa_circ_0024085	chr11	95825055	95826681	-	1	0.184145
hsa_circ_0072132	chr5	34686976	34757703	+	3	0.183015
hsa_circ_0001031	chr2	73828321	73899622	+	5	0.180405
hsa_circ_0020028	chr10	112723882	112745523	+	2	0.179805
hsa_circ_0004846	chr14	55168779	55169298	+	1	0.17959
hsa_circ_0000892	chr19	11941431	12014514	+	2	0.178518
hsa_circ_0000137	chr1	155408117	155408859	-	1	0.178487
hsa_circ_0000373	chr12	1136913	1137738	+	1	0.178075
hsa_circ_0048023	chr18	77170402	77171501	+	1	0.176562
hsa_circ_0070562	chr4	106155053	106158508	+	1	0.176541
hsa_circ_0004816	chr20	17936008	17937681	-	2	0.175974
hsa_circ_0000871	chr19	3660963	3661999	-	2	0.175547
hsa_circ_0003496	chr9	33948371	33953472	-	2	0.17529
hsa_circ_0006608	chr10	3160973	3162236	+	2	0.174635
hsa_circ_0086735	chr9	33986757	34017187	-	5	0.174548
hsa_circ_0083439	chr8	17532694	17542051	-	2	0.173974
hsa_circ_0001495	chr5	68470703	68471364	+	2	0.173633
hsa_circ_0000816	chr17	80521229	80526077	+	2	0.173447
hsa_circ_0008554	chr19	11289020	11289396	-	2	0.17272
hsa_circ_0000471	chr13	33091993	33101669	-	4	0.172507
hsa_circ_0001512	chr5	94224583	94248681	-	4	0.172307
hsa_circ_0001173	chr20	57014000	57016139	+	2	0.171965
hsa_circ_0002153	chrX	107083899	107097934	+	2	0.171393
hsa_circ_0001340	chr3	129599151	129599402	-	1	0.170829
hsa_circ_0001200	chr21	46275124	46281186	-	3	0.17073
hsa_circ_0001573	chr6	7176887	7189555	+	5	0.170315
hsa_circ_0008674	chr5	64747301	64748745	-	3	0.16988
hsa_circ_0007124	chr3	104536316	104548557	-	1	0.169798
hsa_circ_0086376	chr9	14146687	14179779	-	4	0.169623
hsa_circ_0005260	chr5	14316621	14336836	+	3	0.168876
hsa_circ_0008417	chr5	94244955	94259726	-	4	0.167633
hsa_circ_0000921	chr19	30476129	30477324	+	2	0.167398
hsa_circ_0004622	chr17	45695715	45696530	+	2	0.166886
hsa_circ_0025462	chr12	11187380	11199787	-	2	0.166311
hsa_circ_0001661	chr6	159001971	159010814	+	4	0.16582
hsa_circ_0005158	chr18	9524591	9525849	+	2	0.165747
hsa_circ_0006877	chr19	11230767	11231198	+	2	0.165108
hsa_circ_0000119	chr1	117944807	117984947	+	5	0.164979
hsa_circ_0000311	chr11	61205096	61205585	+	2	0.164883
hsa_circ_0005519	chr7	17908029	17915413	-	4	0.163554
hsa_circ_0019607	chr10	103552595	103570071	-	9	0.16236
hsa_circ_0007045	chr10	31644072	31676727	+	1	0.161675
hsa_circ_0001436	chr4	110412482	110416012	+	2	0.160269
hsa_circ_0001092	chr2	202010100	202014558	+	3	0.159556
hsa_circ_0005729	chr18	29691716	29693823	+	2	0.159419
hsa_circ_0001439	chr4	129913321	129925031	-	4	0.159289
hsa_circ_0000117	chr1	117944807	117957453	+	3	0.158637
hsa_circ_0004058	chr6	87925620	87928449	+	3	0.158146
hsa_circ_0001083	chr2	190656515	190682906	+	4	0.158029
hsa_circ_0001726	chr7	99090662	99092254	-	1	0.157756
hsa_circ_0008500	chr3	196831773	196846401	-	3	0.157743
hsa_circ_0000732	chr17	1540002	1540356	-	2	0.155872
hsa_circ_0006956	chr10	86177526	86185649	+	2	0.155125
hsa_circ_0084615	chr8	62593526	62596747	-	3	0.154899
hsa_circ_0006719	chr16	31102095	31102663	-	1	0.154347
hsa_circ_0039943	chr16	68300495	68300624	+	1	0.154172
hsa_circ_0001741	chr7	128655032	128658211	-	3	0.154043
hsa_circ_0005895	chr5	40852275	40854198	+	1	0.152438
hsa_circ_0006845	chr16	69729038	69729282	+	1	0.151629
hsa_circ_0001551	chr5	167915606	167924353	+	6	0.151338
hsa_circ_0004891	chr19	1032390	1032695	+	2	0.151331
hsa_circ_0002702	chr9	35546426	35548532	+	1	0.151077
hsa_circ_0032022	chr14	55609466	55609467	+	1	0.150648
hsa_circ_0005038	chr6	42941740	42942776	-	2	0.150337
hsa_circ_0001460	chr4	178274461	178281831	+	2	0.150293
hsa_circ_0000199	chr1	243708811	243736350	-	4	0.150216
hsa_circ_0066631	chr3	98568304	98600611	-	2	0.149893
hsa_circ_0044177	chr17	43552465	43553092	-	1	0.14986
hsa_circ_0057582	chr2	197135916	197172809	-	7	0.149812
hsa_circ_0008077	chrX	37245851	37285253	+	3	0.149444
hsa_circ_0002333	chr1	741178	745550	-	3	0.149227
hsa_circ_0005600	chr17	57430575	57430887	+	1	0.149164
hsa_circ_0008460	chr4	1902352	1906105	+	2	0.148825
hsa_circ_0000847	chr18	45391429	45423180	-	5	0.148338
hsa_circ_0008351	chr3	197592293	197602646	+	4	0.148309
hsa_circ_0009061	chr1	23356961	23377013	+	3	0.147623
hsa_circ_0008774	chr1	46105881	46108171	-	2	0.147602
hsa_circ_0075828	chr6	22020567	22020771	+	1	0.147525
hsa_circ_0061774	chr21	42598192	42629253	+	7	0.146664
hsa_circ_0007643	chr17	1264385	1265302	-	2	0.146661
hsa_circ_0002102	chr3	40502897	40503739	+	3	0.145644
hsa_circ_0004826	chr6	144808683	144814592	+	5	0.145145
hsa_circ_0001819	chr8	103372298	103373854	-	4	0.144782
hsa_circ_0003310	chr1	94685813	94697199	-	2	0.144343
hsa_circ_0007646	chr4	52729602	52758017	+	6	0.144154
hsa_circ_0046604	chr17_ctg5_hap1	167528	168155	-	1	0.144052
hsa_circ_0001146	chr20	34241449	34246936	-	1	0.144023
hsa_circ_0005939	chr7	156619298	156629579	-	3	0.143693
hsa_circ_0003692	chr3	171969049	172028671	+	6	0.143175
hsa_circ_0000907	chr19	17212469	17213367	+	1	0.142797
hsa_circ_0000620	chr15	67524151	67529158	-	4	0.141502
hsa_circ_0007367	chr9	33948371	33956144	-	3	0.141138
hsa_circ_0014614	chr1	155695172	155695810	+	2	0.140773
hsa_circ_0011536	chr1	35824525	35827390	+	3	0.140431
hsa_circ_0000139	chr1	155823066	155823597	-	1	0.140337
hsa_circ_0002085	chr7	91752433	91761186	-	6	0.138438
hsa_circ_0072697	chr5	64863339	64868113	+	4	0.138167
hsa_circ_0001730	chr7	100410368	100410830	-	2	0.138141
hsa_circ_0008488	chr15	49528047	49531564	+	2	0.13799
hsa_circ_0003664	chr12	50821544	50824353	+	3	0.137727
hsa_circ_0000831	chr18	12999419	13019205	+	8	0.137661
hsa_circ_0005078	chr2	203419974	203421254	+	1	0.137594
hsa_circ_0023340	chr11	70265851	70265962	+	1	0.137309
hsa_circ_0006948	chr3	171830241	171944737	+	3	0.137176
hsa_circ_0007905	chr1	180953812	180962561	-	4	0.136403
hsa_circ_0007846	chr16	11114049	11220003	+	11	0.135624
hsa_circ_0001187	chr21	37619814	37620866	+	2	0.135511
hsa_circ_0005683	chr5	14290824	14336836	+	7	0.135404
hsa_circ_0003270	chr9	128099296	128099870	+	2	0.135314
hsa_circ_0000337	chr11	70200406	70202360	+	3	0.135255
hsa_circ_0001699	chr7	40027197	40041630	+	4	0.135111
hsa_circ_0005898	chr10	95140975	95148911	-	3	0.13482
hsa_circ_0004587	chr6	158994451	159010814	+	5	0.134742
hsa_circ_0002538	chr4	88116475	88116842	-	1	0.134486
hsa_circ_0004108	chr22	29682968	29683004	-	1	0.134222
hsa_circ_0001278	chr3	31617887	31621588	+	2	0.133401
hsa_circ_0084051	chr8	38947565	38948865	+	2	0.133021
hsa_circ_0008453	chr4	40936472	40947087	-	4	0.131505
hsa_circ_0008043	chr9	114332370	114348445	-	5	0.131081
hsa_circ_0004602	chr12	49491348	49491888	-	2	0.130486
hsa_circ_0004874	chr4	186168447	186188309	+	4	0.130264
hsa_circ_0001236	chr22	41738532	41739580	+	2	0.129928
hsa_circ_0007509	chr18	9583114	9595151	-	7	0.129567
hsa_circ_0000754	chr17	28011580	28030080	-	3	0.129529
hsa_circ_0006062	chr21	38792600	38802702	+	1	0.129386
hsa_circ_0008501	chr1	8601272	8674745	-	4	0.129331
hsa_circ_0006595	chr1	44386075	44386600	+	2	0.129304
hsa_circ_0006654	chr10	102683731	102685776	+	2	0.128923
hsa_circ_0000136	chr1	155187754	155208441	-	4	0.128694
hsa_circ_0072828	chr5	69515744	69517842	-	2	0.127968
hsa_circ_0004771	chr21	16386664	16415895	-	2	0.127943
hsa_circ_0018998	chr10	86198267	86237420	+	4	0.127927
hsa_circ_0009314	chr1	1666128	1671143	-	4	0.127586
hsa_circ_0081534	chr7	100417178	100417918	-	2	0.12748
hsa_circ_0023919	chr11	85707868	85714494	-	4	0.127032
hsa_circ_0001663	chr6	159004985	159010814	+	3	0.126388
hsa_circ_0001614	chr6	76412360	76412788	+	1	0.126255
hsa_circ_0007291	chr3	47466974	47470160	-	5	0.126242
hsa_circ_0000370	chr11	128628009	128651918	+	4	0.126175
hsa_circ_0007786	chr8	141840570	141900868	-	6	0.126032
hsa_circ_0005623	chr16	68300495	68309152	+	3	0.125987
hsa_circ_0001459	chr4	178274461	178274882	+	1	0.125972
hsa_circ_0008776	chr13	52971366	52972329	-	1	0.125309
hsa_circ_0042961	chr17	30267304	30267505	+	2	0.125136
hsa_circ_0007443	chr8	93017343	93029591	-	4	0.124992
hsa_circ_0008967	chr11	13435076	13443385	-	4	0.124675
hsa_circ_0017348	chr1	247322307	247323115	-	2	0.124455
hsa_circ_0000354	chr11	104903790	104912446	-	2	0.124058
hsa_circ_0004913	chr17	62248459	62265775	-	3	0.12313
hsa_circ_0001498	chr5	76758919	76760634	-	2	0.12281
hsa_circ_0003828	chr2	24046127	24046439	-	1	0.122777
hsa_circ_0000914	chr19	18648410	18649246	-	2	0.122437
hsa_circ_0028899	chr12	120995084	120995485	+	2	0.122104
hsa_circ_0001470	chr5	32135677	32143986	-	2	0.121895
hsa_circ_0005405	chr9	33351557	33352717	+	2	0.121852
hsa_circ_0001021	chr2	64778576	64780543	+	1	0.121435
hsa_circ_0001796	chr8	42914234	42919358	+	2	0.121007
hsa_circ_0003472	chr12	121220457	121222396	-	3	0.119174
hsa_circ_0006670	chr19	38631823	38633350	+	2	0.119041
hsa_circ_0010742	chr1	22191335	22201222	-	10	0.119012
hsa_circ_0000826	chr18	9182379	9221997	+	7	0.118987
hsa_circ_0050277	chr19	20828489	20829211	-	2	0.118597
hsa_circ_0002473	chr13	96375495	96377506	+	2	0.118443
hsa_circ_0023942	chr11	85733409	85742653	-	3	0.118443
hsa_circ_0003295	chr9	20819794	20823114	+	4	0.117433
hsa_circ_0007052	chr2	122363276	122363756	-	1	0.11739
hsa_circ_0002387	chr3	170906490	170912424	-	3	0.117319
hsa_circ_0003979	chr18	13681603	13682104	-	1	0.117316
hsa_circ_0003549	chr4	83793096	83796975	-	3	0.11731
hsa_circ_0001006	chr2	55209650	55214834	-	2	0.116082
hsa_circ_0008812	chr9	110062421	110074018	+	4	0.115855
hsa_circ_0001355	chr3	157839891	157841780	+	2	0.115699
hsa_circ_0004228	chr4	5664833	5667376	-	2	0.114783
hsa_circ_0000936	chr19	41089303	41089623	+	2	0.114754
hsa_circ_0008922	chr5	138614015	138614818	+	2	0.114465
hsa_circ_0005465	chr12	122861935	122865105	-	2	0.114368
hsa_circ_0003302	chr11	120916382	120930794	+	6	0.114281
hsa_circ_0006137	chr14	35331249	35331528	-	1	0.113895
hsa_circ_0001085	chr2	191765289	191789319	+	8	0.113859
hsa_circ_0001073	chr2	148653869	148657467	+	3	0.113621
hsa_circ_0001953	chrY	2821949	2829687	+	2	0.113426
hsa_circ_0009001	chr3	104536316	104574295	-	1	0.113155
hsa_circ_0004368	chr6	139264649	139265759	-	3	0.112535
hsa_circ_0005955	chr21	38792600	38845182	+	2	0.112288
hsa_circ_0004996	chr1	179100445	179102509	-	2	0.112161
hsa_circ_0001890	chr9	128419929	128434922	-	3	0.111909
hsa_circ_0001264	chr3	8977554	8983488	-	3	0.111769
hsa_circ_0007142	chr10	128768965	128788867	+	5	0.111648
hsa_circ_0030720	chr13	99890680	99896878	+	3	0.111636
hsa_circ_0001095	chr2	208841374	208842310	-	1	0.111303
hsa_circ_0067973	chr3	171830241	171969331	+	5	0.110972
hsa_circ_0006856	chr6	137015277	137019820	-	4	0.11067
hsa_circ_0000419	chr12	70193988	70195501	+	2	0.110366
hsa_circ_0004870	chr20	34302106	34313077	-	5	0.109974
hsa_circ_0002024	chr2	191523883	191537878	+	3	0.109864
hsa_circ_0001829	chr8	142264087	142264728	-	1	0.109461
hsa_circ_0001421	chr4	83799882	83803090	-	3	0.109459
hsa_circ_0007180	chr18	51797729	51800460	+	2	0.109341
hsa_circ_0000014	chr1	9991948	9994918	-	3	0.109123
hsa_circ_0000652	chr15	90984737	90986710	+	2	0.109038
hsa_circ_0008802	chr12	51402258	51404549	-	2	0.108674
hsa_circ_0006294	chr2	36586046	36623930	+	1	0.108516
hsa_circ_0008661	chr1	160293220	160302347	-	3	0.108488
hsa_circ_0003608	chr1	155644800	155649303	-	4	0.108437
hsa_circ_0001725	chr7	97820039	97823884	+	2	0.108432
hsa_circ_0001865	chr9	86292641	86293514	-	2	0.108397
hsa_circ_0001472	chr5	36953719	36976504	+	8	0.108361
hsa_circ_0040809	chr16	88008653	88017865	+	3	0.108298
hsa_circ_0006459	chr9	80409378	80412564	-	2	0.10763
hsa_circ_0003967	chr5	151169883	151170623	+	2	0.107601
hsa_circ_0004087	chr16	80718434	80719026	-	1	0.107444
hsa_circ_0000606	chr15	60734614	60737990	-	1	0.107127
hsa_circ_0001608	chr6	43023282	43024183	-	4	0.106742
hsa_circ_0001485	chr5	56160560	56161804	+	3	0.106644
hsa_circ_0000524	chr14	23378691	23380612	-	2	0.106553
hsa_circ_0001944	chrX	130883333	130928494	-	8	0.106438
hsa_circ_0008010	chr2	159992704	160007067	+	3	0.106169
hsa_circ_0001861	chr9	37424841	37426651	+	3	0.106005
hsa_circ_0001875	chr9	96233422	96261168	+	4	0.105721
hsa_circ_0000825	chr18	8718421	8720494	+	2	0.105555
hsa_circ_0000938	chr19	44564901	44605080	+	2	0.10518
hsa_circ_0003253	chr19	17387303	17387718	+	2	0.105056
hsa_circ_0001349	chr3	152132729	152150709	+	2	0.104792
hsa_circ_0002762	chr12	96717725	96728643	-	2	0.104649
hsa_circ_0069982	chr4	75040222	75091111	+	5	0.104372
hsa_circ_0001387	chr4	1902352	1936989	+	6	0.10436
hsa_circ_0001635	chr6	108243000	108250718	-	3	0.104135
hsa_circ_0006621	chr5	72182896	72185784	+	3	0.103951
hsa_circ_0004001	chr2	201721404	201721708	-	2	0.103314
hsa_circ_0000467	chr13	21742126	21742538	-	1	0.103267
hsa_circ_0009022	chr18	9583114	9595100	-	7	0.103059
hsa_circ_0004979	chr18	74561481	74563895	+	2	0.10298
hsa_circ_0001410	chr4	52729602	52744020	+	4	0.102614
hsa_circ_0000778	chr17	45479497	45492285	+	6	0.102535
hsa_circ_0000024	chr1	21083658	21100103	-	5	0.10244
hsa_circ_0038704	chr16	27224905	27226329	+	2	0.102196
hsa_circ_0000347	chr11	85722072	85742653	-	6	0.101982
hsa_circ_0087357	chr9	86293355	86301070	-	4	0.101777
hsa_circ_0005598	chr19	58904342	58904854	+	2	0.101672
hsa_circ_0001685	chr7	24663284	24690331	+	4	0.101495
hsa_circ_0009162	chr5	64747301	64756165	-	4	0.101291
hsa_circ_0001683	chr7	23224688	23226765	+	2	0.10109
hsa_circ_0006501	chr7	101870646	101870949	+	1	0.100489
hsa_circ_0003716	chr4	83795763	83803093	-	5	0.100347
hsa_circ_0008896	chr10	122273422	122280607	+	3	0.100044
hsa_circ_0005782	chr1	21097422	21100103	-	2	0.100042
